# Mechanisms of translation repression by the EIF4E1-4EIP cap-binding complex of *Trypanosoma brucei*: potential roles of the NOT complex and a terminal uridylyl transferase

**DOI:** 10.1101/2021.05.19.444837

**Authors:** Franziska Falk, Kevin Kamanyi Marucha, Christine Clayton

## Abstract

Most transcription in *Trypanosoma brucei* is constitutive and polycistronic. Consequently, the parasite relies on post-transcriptional mechanisms, especially affecting translation initiation and mRNA decay, to control gene expression both at steady-state and for adaptation to different environments. The parasite has six isoforms of the cap-binding protein EIF4E as well as five EIF4Gs. EIF4E1 does not bind to any EIF4G, instead being associated with a 4E-binding protein, 4EIP. 4EIP represses translation and reduces the stability of a reporter mRNA when artificially tethered to the 3’-UTR, whether or not EIF4E1 is present. 4EIP is essential during the transition from the mammalian bloodstream form to the procyclic form that lives in the Tsetse vector. In contrast, EIF4E1 is dispensable during differentiation, but is required for establishment of growing procyclic forms. There are two competing models for EIF4E1 function: either EIF4E1 has translation initiation activity that is inhibited by 4EIP, or EIF4E1 acts only as an inhibitor. We here provide evidence for the second hypothesis. Even in the complete absence of 4EIP, EIF4E1 showed no detectable association with other translation initiation factors, and 4EIP loss caused no detectable change in 4E1-associated mRNAs. We found that 4EIP stabilises EIF4E1, probably through co-translational complex assembly, and that 4EIP directly recruits the cytosolic terminal uridylyl transferase TUT3 to EIF4E1/4EIP complexes. There was, however, no evidence that TUT3 is essential for 4EIP function; instead, some evidence implicated the NOT deadenylase complex.
