## Supplemental Table S3 for "Mechanisms of translation repression by the EIF4E1-4EIP cap-binding complex of *Trypanosoma brucei*: potential roles of the NOT complex and a terminal uridylyl transferase"

### Sheet: Tabelle1
Primers used in this study	Sequence	Application
cz7283	GATCCCGCGGGTGGGAGGATCGTTCACT	EIF3A 5' UTR fwd	V5-tagging
cz7284	GATCTCTAGACCTTCCTTTCTCGTTTGTTC	EIF3A 5' UTR rew	V5-tagging
cz7285	GATCCTCGAGATGTTGCAAGCGGAAGTAA	EIF3A ORF fwd	V5-tagging
cz7286	GATCGGGCCCAGCTTTAGTTTCATCAACCTTATC	EIF3A ORF rew	V5-tagging
cz7038	GATCTCCGGAAAGAGGAGAGGAGAGGAGGA	4E1 3‘UTR	PTP-tagging
cz7039	GATCGCGGCCGCTCTCCTCTATCCCTCGCAG	4E1 3‘UTR	PTP-tagging
cz5265	GATCTCGAGAGAACTACAATTCGATAC	4EIP fwd	qPCR
cz5266	GATGGGCCCGTACCCCTCTTCGAATGC	4EIP rev	qPCR
cz7628	CTACTGACATCGGGAGCTCC	NOT1 fwd	qPCR
cz7629	AGCCGTGCCTAATTCATCAATG	NOT1 rev	qPCR
cz7626	AAACCGCCAGGACGAAGAAG	Histone H3 fwd	qPCR
cz7627	GGTGAATGTCCTTTGGTTGGAT	Histone H3 rev	qPCR
cz3919	GAGAGCGGCCACAAATGGGTAGTCTTTGATAAGCG	CAF1 5' UTR fwd	V5-tagging
cz3920	GAGATCTAGACTACCCATTTGTGGCCATGGATACTGAGTTTCC	CAF1 5' UTR rev	V5-tagging
cz3921	GAGACTCGAGTACCTGGCAGCGGTGGTGGTGGCG	CAF1 ORF fwd	V5-tagging
cz3922	GAGAGGGCCCATACTCGGAGAAGTAATCGAAGTTAATGCCAC	CAF1 ORF rew	V5-tagging
cz7036	GATCGGTACCGGTGGCGGAAAGACGAGAA	4E1-PTP fwd	PTP-tagging
cz7037	GATCCTCGAGGGCCTTGCTAGCGCCATG	4E1-PTP rev	PTP-tagging
cz7034	AATTTGTTGTCCACGGCTTCA	PTP fwd	PTP-tagging
cz7195	GATCTCTAGAGAAGATCAGGTGGATCCTC	PTP fwd2	PTP-tagging
cz7035	GATCCTCGAGGAAGATCAGGTGGATCCTCG	PTP rev	PTP-tagging
cz7193	GATCAAGCTTATGGTGAGCAAGGGCGA	GFP fwd	PTP-tagging
cz7194	GATCGGATCCGATCTCTAGACTTGTACAGCTCCGTCCATGCC	GFP rev	PTP-tagging
cz7196	GATCCCCGGGAAGCTAGCAATTCGTTTGAACTA	Intergenic rev	PTP-tagging
cz7560	TATACCCGGGAATGTTCACATCGGTGCCTGTAG	Fwd-TUT3AB	Y2H assay
cz7561	TATAGAGCTCCTAGTTTTTCTGACAGTTGTACGCC	Rev-TUT3A	Y2H assay
cz7562	TATAGGATCCAAATGGATGAAACACCGAATGCTGT	Fwd-Dis3L2AB	Y2H assay
cz7563	TATAGAGCTCTCAAACGAGACTTGTGGGTATTGC	Rev-Dis3L2A	Y2H assay
cz7564	TATAGCGGCCGCCTAGTTTTTCTGACAGTTGTACGCC	Rev-TUT3B	Y2H assay
cz7565	TATAGCGGCCGCTCAAACGAGACTTGTGGGTATTGC	Rev-Dis3L2	Y2H assay
cz6141	TATAGGTACCCCACTTCTGGCGCTGCTACTGTTTAC	TUT3 5' UTR fwd	TUT3 KO
cz6142	TATACTCGAGGCAAGCTAAGGTACTTCTCGACCTTTGC	TUT3 5' UTR rev	TUT3 KO
cz6143	TATAGAATTCTTGATGTTGGTACTTCTTCGCTGAAGTGG	TUT3 ORF fwd	TUT3 KO
cz6144	TATACCGCGGCGAATTTGTACATGGTGACTAAACATTAACCG	TUT3 ORF rev	TUT3 KO
cz5831	TATACCGCGGCTTTTCTCATTTTCCAGG	TUT3	V5-tagging
cz6300	TATATCTAGAGCAAGCTAAGGTACTTCTCGACCTTTGC	TUT3	V5-tagging
cz6251	TATCCTCGAGATGTTCACATCGGTGCCTGTAGCTCC	TUT3	V5-tagging
cz5834	TATAGGGCCCAGAGAGAGCGCGGCATGGTGCAC	TUT3	V5-tagging
cz6015	TTGGCTTAAGAGGTAGGGTTGACAATGAGAACT	4EIP fwd	myc-tagging
cz6016	ATTAGTTAACCCATTTTGCAAGCAAGCGGC	4EIP rev	myc-tagging
cz6208	TATAAAGCTTTTGTCAACCCTACCTTGAT	4EIP 3' UTR fwd	4EIP KO
cz6209	TATAGGGCCCCAACAACAACAAGACAA	4EIP 3' UTR fwd	4EIP KO
cz6210	TATAGAATTCCTTGCAAAATGGAGAGAT	4EIP 5' UTR fwd	4EIP KO
cz6211	TATAGGATCCTTTCTCTTCCTCATCCTT	4EIP 5' UTR fwd	4EIP KO
cz5267	GATCCGCGGCAGGATCAGGGACGTCCT	4EIP fwd2	V5-tagging
cz5268	GACTCTAGATGTCAACCCTACCTTGAT	4EIP rev2	V5-tagging
Plasmids used in this study	Description
pHD3054	PTP-tagging EIF4E1
pHD3076	GFP-PTP expression
pHD2859	V5-tagging of TUT3
pHD3128	V5-tagging of EIF3A
pHD3129	V5-tagging of EIF3A
pHD2211	V5-tagging of CAF1
pHD2533	Inducible expression of myc-tagged, full-length 4EIP
pHD2532	V5-tagging of 4EIP
pHD2736	myc-tagging of TUT3
pHD2897	KO of 4EIP
pHD2898	KO of 4EIP
pHD2828	KO of TUT3
pHD2829	KO of TUT3
pHD2489	pGADT7-4EIP
pHD2490	pGBKT7-4EIP
pHD3277	pGADT7-TUT3
pHD3278	pGBKT7-TUT3
pHD3279	pGADT7-Dis3L2
pHD3280	pGBKT7-Dis3L2
pHD2880	TUT3 RNAi (stemloop)
Commercial plasmids	Description
pGADT7	AD/library (HA)
pGBKT7	DNA/bait (c-myc)
pGADT7-T	AD/T-antigen (HA)
pGBKT7-53	DNA-BD/p53 (c-myc)
pGBKT7-Lam	DNA-BD/lamin C (c-myc)
